# “Induction of pancreatic tumor-selective ferroptosis through modulation of cystine import”

**DOI:** 10.1101/827972

**Authors:** Michael A. Badgley, Daniel Kremer, H. Carlo Maurer, Kathleen E. DelGiorno, Ho-Joon Lee, Vinee Purohit, Irina Sagalovskiy, Alice Ma, Jonathan Kapillian, Christina E.M. Firl, Amanda R. Decker, Steve A. Sastra, Carmine F. Palermo, Leonardo R. Andrade, Peter Sajjakulnukit, Li Zhang, Zachary P. Tolstyka, Tal Hirschhorn, Candice Lamb, Tong Liu, Wei Gu, E. Scott Seeley, Everett Stone, George Georgiou, Uri Manor, Alina Iuga, Geoffrey M. Wahl, Brent R. Stockwell, Costas A. Lyssiotis, Kenneth P. Olive

## Abstract

Pancreatic ductal adenocarcinoma (PDA) is the third-leading cause of cancer mortality in the US and is highly resistant to classical, targeted, and immune therapies. We show that human PDA cells are dependent on the provision of exogenous cystine to avert a catastrophic accumulation of lipid reactive oxygen species (ROS) that, left unchecked, leads to ferroptotic cell death, both *in vitro* and *in vivo*. Using a dual-recombinase genetically engineered model, we found that acute deletion of *Slc7a11* led to tumor-selective ferroptosis, tumor stabilizations/regressions, and extended overall survival. The mechanism of ferroptosis induction in PDA cells required the concerted depletion of both glutathione and coenzyme A, highlighting a novel branch of ferroptosis-relevant metabolism. Finally, we found that cystine depletion *in vivo* using the pre-IND agent cyst(e)inase phenocopied *Slc7a11* deletion, inducing tumor-selective ferroptosis and disease stabilizations/regressions in the well-validated KPC model of PDA.

**One Sentence Summary:** Genetic and pharmacological targeting of cystine import induces pancreatic cancer-selective ferroptosis *in vivo*.
