## Supplementary Table 1 for "“Induction of pancreatic tumor-selective ferroptosis through modulation of cystine import”"

### Sheet: Table S1 - Badgley Signature
Table S1 - Gene Set Enrichment Analyses
Badgely KPFSR Signature
Gene Sets	pval	padj	ES	NES	nMoreExtreme	size	leadingEdge
DIXON_ERASTINvsDMSO	0.000187582	0.0020634	0.584099	2.08138	0	42	Bhlhe40, Ddit4, Slc7a5, Cars, Tsc22d3, Psat1, Ddit3, Sars, Herpud1, Arrdc3, Txnip, Vegfa, Atf4, Slc3a2, Bbc3, Sesn2, Yars, Ifrd1, Gpt2, Slc1a4
REACTOME_INTRINSIC_PATHWAY_FOR_APOPTOSIS	0.159955	0.351901	0.377489	1.25096	853	30	Trp53, Bcl2l1, Pmaip1, Ppp3r1, Bbc3, Tfdp1
REACTOME_ROLE_OF_DCC_IN_REGULATING_APOPTOSIS	0.246416	0.38381	0.508088	1.1981	1288	9	Maged1, Appl1, Unc5b, Dapk1
GO_REGULATION_OF_EXECUTION_PHASE_OF_APOPTOSIS	0.2315	0.38381	0.387308	1.18542	1241	22	Trp53, Bcl2l1
GO_POSITIVE_REGULATION_OF_EXECUTION_PHASE_OF_APOPTOSIS	0.363121	0.399433	0.429643	1.08361	1921	11	Trp53, Dlc1
REACTOME_EXTRINSIC_PATHWAY_FOR_APOPTOSIS	0.826752	0.826752	0.284641	0.717898	4375	11	Ripk1, Tnfrsf1a, Tnfsf10, Tnfrsf10b
REACTOME_APOPTOSIS_INDUCED_DNA_FRAGMENTATION	0.327973	0.399433	-0.408227	-1.10456	1549	13	Casp3, Hist1h1b, Hmgb2, Hist1h1a
GO_EXECUTION_PHASE_OF_APOPTOSIS	0.279135	0.38381	-0.293278	-1.10677	1302	49	Ern2, Top2a, Casp3, Casp6, Sharpin, Dicer1, Prkcd, Casp7, Hmgb2, Bmx, Cideb
REACTOME_APOPTOSIS	0.0595632	0.163799	-0.280422	-1.2714	269	137	Psme4, Psmb6, Psmc4, Psmd13, Psma1, Casp3, Psmd14, Psmb3, Casp6, Psma7, Psmc3, Psmb7, Psmb5, Bax, Dapk2, Psmb4, Prkcd, Psme2, Dynll2, Psmb10, Casp7, Fadd, Hist1h1b, Psmc2, Hmgb2, Psmb8, Gzme, Cycs, Bmx, Bcl2, Bmf, Ctnnb1, Gzmg, Psmb2, Psmd4, Psmd12, Hist1h1a, Psmf1, Psmd1, Psmc5, Psmc1, Tnf, Psmb1, Psma3, Psme1, Gsn, Arhgap10
GO_CELLULAR_COMPONENT_DISASSEMBLY_INVOLVED_IN_EXECUTION_PHASE_OF_APOPTOSIS	0.036246	0.132902	-0.415945	-1.4715	167	37	Ern2, Top2a, Casp3, Casp6, Sharpin, Dicer1, Prkcd, Casp7, Hmgb2, Bmx
REACTOME_REGULATION_OF_APOPTOSIS	0.000432807	0.00238044	-0.500427	-1.93154	1	55	Psme4, Psmb6, Psmc4, Psmd13, Psma1, Casp3, Psmd14, Psmb3, Psma7, Psmc3, Psmb7, Psmb5, Dapk2, Psmb4, Psme2, Psmb10, Psmc2, Psmb8, Psmb2, Psmd4, Psmd12, Psmf1, Psmd1, Psmc5, Psmc1, Psmb1, Psma3, Psme1, Arhgap10
Dixon Erastin Signature
Gene Sets	pval	padj	ES	NES	nMoreExtreme	size	leadingEdge
BADGLEY_SLC7A11DEL	0.00246265	0.0270891	0.60303	1.86384	14	37	DDIT4, BHLHE40, TSPYL2, NFIL3, PIGA, NDRG1, P4HA1, BIN1, MACROD1, DUSP1, SIDT2
REACTOME_INTRINSIC_PATHWAY_FOR_APOPTOSIS	0.449813	0.824658	0.344763	0.999607	2652	27	BBC3, PMAIP1, CASP9
GO_EXECUTION_PHASE_OF_APOPTOSIS	0.655923	0.901894	0.273063	0.869333	4069	43	BBC3, DEDD2, CDK5RAP3
REACTOME_EXTRINSIC_PATHWAY_FOR_APOPTOSIS	0.837098	0.999842	0.310775	0.689515	4557	9	TNFRSF1A, TRADD, FADD, RIPK1, FAS
REACTOME_REGULATION_OF_APOPTOSIS	0.999842	0.999842	0.141736	0.467545	6313	51	PSMB8, CASP9, PSMB9, PSMD4, PSMB4, MAGED1, PSMB6, PSMD10, PSMB3, PSMD8, PSMC1, PSMC4, PSMD2, PSMD7, PSMB1, PSMD13, PSMF1, PSMC5
REACTOME_APOPTOSIS	0.942896	0.999842	-0.180278	-0.777407	2806	119	DYNLL2, LMNB1, E2F1, CASP3, BID, DAPK3, ACIN1, PSMD5, APAF1, DYNLL1, MAPK8, KPNB1, DFFA, TRAF2, BAK1, BCL2, PAK2, PPP3R1, TJP2, PSMD6, NMT1
GO_POSITIVE_REGULATION_OF_EXECUTION_PHASE_OF_APOPTOSIS	0.609392	0.901894	-0.370049	-0.882263	2776	9	DLC1
REACTOME_ROLE_OF_DCC_IN_REGULATING_APOPTOSIS	0.394348	0.824658	-0.506849	-1.06849	1841	6	CASP3, DAPK3
GO_REGULATION_OF_EXECUTION_PHASE_OF_APOPTOSIS	0.29616	0.81444	-0.40366	-1.13216	1287	16	DLC1, APAF1, DFFA, PAK2, BOK
GO_CELLULAR_COMPONENT_DISASSEMBLY_INVOLVED_IN_EXECUTION_PHASE_OF_APOPTOSIS	0.253948	0.81444	-0.340513	-1.14361	1012	33	TARDBP, CASP3, TOP2A, ACIN1, CLSPN, KPNB1, DFFA, DICER1, BIRC2, KPNA1, ROCK1
REACTOME_APOPTOSIS_INDUCED_DNA_FRAGMENTATION	0.0855826	0.470704	-0.608566	-1.45093	389	9	CASP3, KPNB1, DFFA, KPNA1
Gene Sets Utilized
Gene Set Name	Genes
BADGLEY_SLC7A11DEL	TMEM229A, FMR1NB, FGG, TP53, TBX1, SOX2, CALCA, CRABP1, ISX, LRRTM1, NPC1L1, ENPP6, KRT76, WRNIP1, GC, BHLHE40, LIMK1, RARRES2, SLC4A4, NUDT9, NDRG1, JAG2, NFIL3, FKBP5, MAP1B, WAC, MACROD1, ABCA3, PIGA, CAPN11, AFG3L2, BST1, IGFBP3, KIF6, ARL4D, GBE1, RASA1, HSPA9, PXN, RDX, SIDT2, H6PD, RNF187, CDC23, P4HA1, DUSP1, PVT1, KIF17, ADO, PFKFB3, DDIT4, TSPYL2, UBQLN1, SMAD4, COQ2, FAM20A, EGLN3, FAM…
DIXON_ERASTINvsDMSO	Chac1, Ddit4, Pck2, Jdp2, Gpt2, Cars, Tsc22d3, Cebpg, Slc1a4, Vegfa, Aars, Sesn2, Psat1, Phgdh, Gars, Ddit3, Vldlr, Txnip, Xbp1, Arrdc3, Gdf15, Arhgef2, Psph, Fam107b, Wars, Atf4, Slc7a5, Sars, Tpbg, Tube1, Bbc3, Cbs, Bhlhe40, Trib3, Herpud1, Ifrd1, Yars, Mthfd2, Zfp867, Slc3a2, Zfp772, Ier3
REACTOME_EXTRINSIC_PATHWAY_FOR_APOPTOSIS	FAS, FASLG, TNF, TNFRSF1A, TRAF2, CASP8, CASP10, TRADD, RIPK1, TNFSF10, FADD, TNFRSF10B, CFLAR
REACTOME_APOPTOSIS_INDUCED_DNA_FRAGMENTATION	DFFA, DFFB, H1F0, HIST1H1C, HIST1H1D, HIST1H1E, HIST1H1B, HIST1H1A, HMGB1, HMGB2, KPNA1, KPNB1, CASP3
REACTOME_REGULATION_OF_APOPTOSIS	PSMD14, PSMA8, DAPK1, DAPK3, DCC, UNC5B, PSME4, DAPK2, APPL1, PAK2, PSMA1, PSMA2, PSMA3, PSMA4, PSMA5, PSMA6, PSMA7, PSMB1, PSMB2, PSMB3, PSMB4, PSMB5, PSMB6, PSMB7, PSMB8, PSMB9, PSMB10, PSMC1, PSMC2, PSMC3, PSMC4, PSMC5, PSMC6, PSMD1, PSMD2, PSMD3, PSMD4, PSMD5, PSMD7, PSMD8, PSMD9, PSMD10, PSMD11, PSMD12, PSMD13, PSME1, PSME2, RPS27A, LOC652826, RPS27AP11, UBA52, ARHGAP10, CASP3, CASP9, UNC5A,…
REACTOME_ROLE_OF_DCC_IN_REGULATING_APOPTOSIS	DAPK1, DAPK3, DCC, UNC5B, DAPK2, APPL1, CASP3, CASP9, UNC5A, MAGED1
REACTOME_APOPTOSIS	BCL2L11, DNM1L, BCAP31, PSMD14, ADD1, DYNLL2, PSMA8, CTNNB1, DAPK1, DAPK3, DCC, DFFA, DFFB, DSG1, DSG2, DSG3, DSP, E2F1, AKT1, UNC5B, ACIN1, PSME4, FNTA, DAPK2, APPL1, GAS2, BBC3, DBNL, GSN, GZMB, H1F0, HIST1H1C, HIST1H1D, HIST1H1E, HIST1H1B, HIST1H1A, HMGB1, HMGB2, APAF1, APC, BIRC2, XIAP, FAS, FASLG, KPNA1, KPNB1, LMNA, LMNB1, MAPT, LOC441488, NMT1, OCLN, PAK2, MST4, PKP1, PLEC, PMAIP1, CYCS, P…
REACTOME_INTRINSIC_PATHWAY_FOR_APOPTOSIS	BCL2L11, DYNLL2, E2F1, AKT1, BBC3, GZMB, APAF1, XIAP, LOC441488, NMT1, PMAIP1, CYCS, PPP3R1, MAPK8, DIABLO, BAD, BAK1, BAX, BCL2, BCL2L1, BID, TFDP1, TP53, YWHAB, CASP3, CASP7, CASP8, CASP9, DYNLL1, BMF
GO_EXECUTION_PHASE_OF_APOPTOSIS	CASP7, FNTA, HTRA2, PRKCQ, BMX, XKR8, CECR2, ERN2, KPNA1, APC, ROCK1, BCAP31, DFFB, SHARPIN, GPER, BIRC2, CIDEC, DNASE2B, TARDBP, DEDD2, KPNB1, AKT1, H1F0, MST4, CAPN10, ACIN1, DICER1, DNASE2, DNASE1L3, BBC3, DFFA, TAOK1, HMGB1, AIFM3, STK24, CASP2, CFLAR, CLSPN, MADD, CIDEB, FOXL2, PRKCD, CASP8, CASP3, ACVR1C, HMGB2, CASP6, PTK2, TOP2A, DNM1L, SATB1, BLCAP, CDK5RAP3, ENDOG, BNIP1
GO_CELLULAR_COMPONENT_DISASSEMBLY_INVOLVED_IN_EXECUTION_PHASE_OF_APOPTOSIS	CASP7, FNTA, PRKCQ, BMX, CECR2, KPNA1, ERN2, APC, BCAP31, ROCK1, DFFB, GPER, BIRC2, SHARPIN, DNASE2B, TARDBP, DEDD2, KPNB1, H1F0, MST4, CAPN10, ACIN1, DICER1, DNASE2, DNASE1L3, DFFA, HMGB1, STK24, CLSPN, FOXL2, PRKCD, CASP8, CASP3, ACVR1C, HMGB2, CASP6, PTK2, TOP2A, DNM1L, SATB1, BLCAP, CDK5RAP3, ENDOG
GO_POSITIVE_REGULATION_OF_EXECUTION_PHASE_OF_APOPTOSIS	CXCR3, RPS3, SIRT2, BAX, FAP, DLC1, PTGIS, ZC3H12A, BOK, ENDOG, TP53, TP53BP2
GO_REGULATION_OF_EXECUTION_PHASE_OF_APOPTOSIS	PAK2, TP53, TP53BP2, DFFA, ENDOG, RFFL, RNF34, APAF1, FZD3, CDKN2A, RPS3, CXCR3, AIFM1, BOK, GCG, ZC3H12A, TBX5, PTGIS, DLC1, FAP, BCL2L1, BAX, CIDEA, SIRT2
